# A community driven GWAS summary statistics standard

**DOI:** 10.1101/2022.07.15.500230

**Authors:** James Hayhurst, Annalisa Buniello, Laura Harris, Abayomi Mosaku, Christopher Chang, Christopher R. Gignoux, Konstantinos Hatzikotoulas, Mohd Anisul Karim, Samuel A. Lambert, Matt Lyon, Aoife McMahon, Yukinori Okada, Nicola Pirastu, N. William Rayner, Jeremy Schwartzentruber, Robert Vaughan, Shefali Verma, Steven P. Wilder, Fiona Cunningham, Lucia Hindorff, Ken Wiley, Helen Parkinson, Inês Barroso

## Abstract

Summary statistics from genome-wide association studies (GWAS) represent a huge potential for research. A challenge for researchers in this field is the access and sharing of summary statistics data due to a lack of standards for the data content and file format. For this reason, the GWAS Catalog hosted a series of meetings in 2021 with summary statistics stakeholders to guide the development of a standard format. The key requirements from the stakeholders were for a standard that contained key data elements to be able to support a wide range of data analyses, required low bioinformatics skills for file access and generation, to have easily accessible metadata, and unambiguous and interoperable data. Here, we define the specifications for the first version of the GWAS-SSF format, which was developed to meet the requirements discussed with the community. GWAS-SSF consists of a tab-separated data file with well-defined fields and an accompanying metadata file.
