## Supplementary material for "A community driven GWAS summary statistics standard": Example of summary statistics TSV data file

chromosome	base_pair_location	effect_allele	other_allele	beta	standard_error	effect_allele_frequency	p_value	variant_id	rsid	ref_allele
1	869388	A	G	-0.016619	0.00806496	0.997221	0.1	1_869388_A_G	#NA	EA
1	205813916	G	C	-0.0089589	0.00331941	0.983589	9.7E-03	1_205813916_G_C	rs74143855	EA
2	70478797	T	TG	0.0187528	0.00167685	0.934121	3.5E-30	2_70478797_T_TG	rs142640435	EA
7	8458030	TC	T	-0.0184003	0.00101051	0.78451	5.7E-76	7_8458030_TC_T	rs774624811	EA
23	24173186	A	C	0.00387762	0.08757958	0.627178	2.3E-08	23_24173186_C_A	rs5949233	OA
